# Single-Cell Transcriptomic Evidence for Dense Intracortical Neuropeptide Networks

**DOI:** 10.1101/519694

**Authors:** Stephen J Smith, Uygar Sümbül, Lucas Graybuck, Forrest Collman, Sharmishtaa Seshamani, Rohan Gala, Olga Gliko, Leila Elabbady, Jeremy A. Miller, Trygve Bakken, Jean Rossier, Zizhen Yao, Ed Lein, Hongkui Zeng, Bosiljka Tasic, Michael Hawrylycz

## Abstract

Seeking new insights into the homeostasis, modulation and plasticity of cortical synaptic networks, we have analyzed results from a single-cell RNA-seq study of 22,439 mouse neocortical neurons. Our analysis exposes transcriptomic evidence for dozens of molecularly distinct neuropeptidergic modulatory networks that directly interconnect all cortical neurons. This evidence begins with a discovery that transcripts of one or more neuropeptide precursor (NPP) and one or more neuropeptide-selective G-protein-coupled receptor (NP-GPCR) genes are highly abundant in all, or very nearly all, cortical neurons. Individual neurons express diverse subsets of NP signaling genes from palettes encoding 18 NPPs and 29 NP-GPCRs. These 47 genes comprise 37 cognate NPP/NP-GPCR pairs, implying the likelihood of local neuropeptide signaling. Here we use neuron-type-specific patterns of NP gene expression to offer specific, testable predictions regarding 37 peptidergic neuromodulatory networks that may play prominent roles in cortical homeostasis and plasticity.

**Impact:** Single-cell mRNA sequencing data from mouse neocortex expose evidence for peptidergic neuromodulatory networks that locally interconnect every cortical neuron

**Data Highlights:**

- At least 97% of mouse neocortical neurons express one or more of 18 neuropeptide precursor proteins (NPP) genes at very high levels
- At least 98% of cortical neurons express one or more of 29 neuropeptide-selective G-protein-coupled receptor (NP-GPCR) genes cognate to the 18 highly expressed NPP genes
- Neocortical expression of these 18 NPP and 29 NP-GPCR genes is highly neuron-type-specific and their expression patterns differentiate transcriptomic neuron types with exceptional power
- Neuron-type taxonomy and type-specific expression of 37 cognate NPP / NP-GPCR gene pairs generate testable predictions of at least 37 local intracortical neuromodulation networks
