## Supplementary material for "Single-Cell Transcriptomic Evidence for Dense Intracortical Neuropeptide Networks": Figure Source Data Files: Figure 3-Source Data 1.csv

dendcluster_id	cluster_label	colors
1	L2/3 IT VISp Rrad	#D9F077
2	L2/3 IT VISp Adamts2	#A6E6A9
3	L2/3 IT VISp Agmat	#7AE6AB
4	L2/3 IT ALM Sla	#82AD7D
5	L2/3 IT ALM Ptrf	#B8FFCA
6	L2/3 IT ALM Macc1 Lrg1	#ADE6A6
7	L4 IT VISp Rspo1	#00979D
8	L5 IT VISp Hsd11b1 Endou	#00DDC5
9	L5 IT VISp Whrn Tox2	#26FFF2
10	L5 IT VISp Batf3	#00A809
11	L5 IT VISp Col6a1 Fezf2	#00FF00
12	L5 IT VISp Col27a1	#26BF64
13	L5 IT ALM Npw	#33A9CE
14	L5 IT ALM Pld5	#0094C2
15	L5 IT ALM Cbln4 Fezf2	#00A79D
16	L5 IT ALM Lypd1 Gpr88	#2F8C4D
17	L5 IT ALM Tnc	#00879D
18	L5 IT ALM Tmem163 Dmrtb1	#669D6A
19	L5 IT ALM Tmem163 Arhgap25	#005C07
20	L5 IT ALM Cpa6 Gpr88	#008F1F
21	L5 IT ALM Gkn1 Pcdh19	#53879D
22	L6 IT ALM Tgfb1	#53A39D
23	L6 IT ALM Oprk1	#174F61
24	L6 IT VISp Penk Col27a1	#A19922
25	L6 IT VISp Penk Fst	#7F9922
26	L6 IT VISp Col23a1 Adamts2	#C2E32C
27	L6 IT VISp Col18a1	#96E32C
28	L6 IT VISp Car3	#5100FF
29	L5 PT VISp Chrna6	#0000FF
30	L5 PT VISp Lgr5	#22737F
31	L5 PT VISp C1ql2 Ptgfr	#247740
32	L5 PT VISp C1ql2 Cdh13	#00A863
33	L5 PT VISp Krt80	#29E043
34	L5 PT ALM Slco2a1	#53D385
35	L5 PT ALM Npsr1	#1E806D
36	L5 PT ALM Hpgd	#4A8044
37	L5 NP VISp Trhr Cpne7	#008F39
38	L5 NP ALM Trhr Nefl	#3D9946
39	L5 NP VISp Trhr Met	#73CA95
40	L6 NP ALM Trh	#47867A
41	L6 CT Nxph2 Sla	#006091
42	L6 CT ALM Cpa6	#00B8C3
43	L6 CT VISp Krt80 Sla	#578EBF
44	L6 CT VISp Nxph2 Wls	#5C89CC
45	L6 CT VISp Ctxn3 Brinp3	#74CAFF
46	L6 CT VISp Ctxn3 Sla	#69A8E6
47	L6 CT VISp Gpr139	#74A0FF
48	L6b Col8a1 Rprm	#1F6666
49	L6b VISp Mup5	#2B7880
50	L6b VISp Col8a1 Rxfp1	#388899
51	L6b ALM Olfr111 Spon1	#266180
52	L6b ALM Olfr111 Nxph1	#494566
53	L6b P2ry12	#336D99
54	L6b VISp Crh	#254566
55	L6b Hsd17b	#335280
56	Lamp5 Krt73	#DDACC9
57	Lamp5 Fam19a1 Pax6	#FF88AD
58	Lamp5 Fam19a1 Tmem182	#FFB8CE
59	Lamp5 Ntn1 Npy2r	#DD6091
60	Lamp5 Plch2 Dock5	#FF7290
61	Lamp5 Lsp1	#FFA388
62	Lamp5 Lhx6	#C77963
63	Sncg Slc17a8	#9440F3
64	Sncg Vip Nptx2	#9900B3
65	Sncg Gpr50	#C266D1
66	Sncg Vip Itih5	#6C00BF
67	Serpinf1 Clrn1	#A700FF
68	Serpinf1 Aqp5 Vip	#CA66FF
69	Vip Igfbp6 Car10	#7779BF
70	Vip Igfbp6 Pltp	#8194CC
71	Vip Lmo1 Fam159b	#756FB3
72	Vip Lmo1 Myl1	#9FAAFF
73	Vip Igfbp4 Mab21l1	#533691
74	Vip Arhgap36 Hmcn1	#9189FF
75	Vip Gpc3 Slc18a3	#B09FFF
76	Vip Ptprt Pkp2	#FF00FF
77	Vip Rspo4 Rxfp1 Chat	#AF00E6
78	Vip Lect1 Oxtr	#FF00B3
79	Vip Rspo1 Itga4	#B3128A
80	Vip Chat Htr1f	#FF4DC1
81	Vip Pygm C1ql1	#BD3D9A
82	Vip Crispld2 Htr2c	#882E81
83	Vip Crispld2 Kcne4	#AD589A
84	Vip Col15a1 Pde1a	#AC3491
85	Sst Chodl	#FFFF00
86	Sst Mme Fam114a1	#FFBB33
87	Sst Tac1 Htr1d	#804811
88	Sst Tac1 Tacr3	#B06411
89	Sst Calb2 Necab1	#BF480D
90	Sst Calb2 Pdlim5	#CC6D3D
91	Sst Nr2f2 Necab1	#FFDF11
92	Sst Myh8 Etv1	#D6C300
93	Sst Chrna2 Glra3	#FF9F2C
94	Sst Myh8 Fibin	#FF8011
95	Sst Chrna2 Ptgdr	#FFB307
96	Sst Tac2 Myh4	#D9C566
97	Sst Hpse Sema3c	#BF9F00
98	Sst Hpse Cbln4	#806B19
99	Sst Crhr2 Efemp1	#B95541
100	Sst Crh 4930553C11Rik	#C77767
101	Sst Esm1	#C11331
102	Sst Tac2 Tacstd2	#BF8219
103	Sst Rxfp1 Eya1	#994C00
104	Sst Rxfp1 Prdm8	#802600
105	Sst Nts	#A81111
106	Pvalb Gabrg1	#ED4C50
107	Pvalb Th Sst	#FF2F7E
108	Pvalb Calb1 Sst	#BC2B11
109	Pvalb Akr1c18 Ntf3	#FF4343
110	Pvalb Sema3e Kank4	#C94545
111	Pvalb Gpr149 Islr	#E62A5D
112	Pvalb Reln Itm2a	#E67A77
113	Pvalb Reln Tac1	#D6221D
114	Pvalb Tpbg	#AF3F64
115	Pvalb Vipr2	#FF197F
