## Supplemental Data Files for "Single-Cell Transcriptomic Evidence for Dense Intracortical Neuropeptide Networks": Supplementary file 3.csv

List of human NPP Genes was extracted from Burbach JPH (2010) Neuropeptides from concept to online database www.neuropeptides.nl. Eur J Pharmacol 626:27–48.
Reconciliation to mouse genetics and nomenclature was accomplished using Mouse Genome Database (MGD) (URL: http://www.informatics.jax.org).
Gene	Name	pFPKM
Adcyap1	adenylate cyclase activating polypeptide 1	165.5
Adipoq	adiponectin, C1Q and collagen domain containing	9.9
Adm	adrenomedullin	153.6
Adm2	adrenomedullin 2	6.6
Agrp	agouti related neuropeptide	32.5
Agt	angiotensinogen	45.7
Apln	apelin	11.5
Avp	arginine vasopressin	38.3
Calca	calcitonin/calcitonin-related polypeptide, alpha	147.5
Calcb	calcitonin-related polypeptide, beta	30.4
Cartpt	CART prepropeptide	2364.7
Cbln1	cerebellin 1 precursor protein	25.3
Cbln2	cerebellin 2 precursor protein	419.6
Cbln3	cerebellin 3 precursor protein	9.6
Cbln4	cerebellin 4 precursor protein	355.5
Cck	cholecystokinin	16396.1
Chga	chromogranin A	537.9
Chgb	chromogranin B	1538.3
Cort	cortistatin	7477.2
Crh	corticotropin releasing hormone	9118.4
Dbi	diazepam binding inhibitor	635.1
Edn1	endothelin 1	52.9
Edn2	endothelin 2	16.7
Edn3	endothelin 3	140.2
Gal	growth hormone releasing hormone	140.0
Galp	galanin and GMAP prepropeptide	0.0
Gast	galanin-like peptide	17.3
Gcg	gastrin	15.3
Ghrh	glucagon	10.0
Ghrl	ghrelin	21.4
Gip	gastric inhibitory polypeptide	0.0
Gnrh1	gonadotropin releasing hormone 1	30.1
Grp	gastrin releasing peptide	434.6
Hcrt	hypocretin	34.0
Iapp	islet amyloid polypeptide	0.0
Igf1	insulin-like growth factor 1	282.1
Igf2	insulin-like growth factor 2	0.2
Ins1	insulin I	0.0
Ins2	insulin II	0.0
Kiss1	KiSS-1 metastasis-suppressor	28.4
Kng1	kininogen 1	0.0
Lep	leptin	2.0
Nampt	nicotinamide phosphoribosyltransferase	117.7
Nmb	neuromedin B	111.8
Nms	neuromedin S	16.3
Nmu	neuromedin U	30.3
Npb	neuropeptide B	47.6
Npff	neuropeptide FF-amide peptide precursor	61.3
Nppa	natriuretic peptide type A	64.7
Nppb	natriuretic peptide type B	19.2
Nppc	natriuretic peptide type C	734.9
Nps	neuropeptide S	0.0
Npvf	neuropeptide VF precursor	0.0
Npw	neuropeptide W	76.5
Npy	neuropeptide Y	108865.1
Nts	neurotensin	121.4
Nucb2	nucleobindin 2	85.8
Nxph1	neurexophilin 1	152.1
Nxph2	neurexophilin 2	345.9
Nxph3	neurexophilin 3	80.1
Nxph4	neurexophilin 4	139.1
Oxt	oxytocin	10.7
Pdyn	prodynorphin	2812.8
Penk	preproenkephalin	11159.9
Pmch	pro-melanin-concentrating hormone	4.9
Pnoc	prepronociceptin	697.7
Pomc	pro-opiomelanocortin-alpha	41.7
Ppy	pancreatic polypeptide	0.0
Prl	prolactin	0.7
Prlh	prolactin releasing hormone	0.0
Pthlh	parathyroid hormone-like peptide	1656.4
Pyy	peptide YY	0.0
Retn	resistin	29.1
Retnla	resistin like alpha	4.7
Retnlb	resistin like beta	0.0
Retnlg	resistin like gamma	11.5
Rln1	relaxin 1	258.4
Rln3	relaxin 3	5.8
Scg2	secretogranin II	4208.8
Scg3	secretogranin III	598.6
Scg5	secretogranin V	2184.1
Sct	secretin	62.6
Sst	somatostatin	70273.9
Tac1	tachykinin 1	5728.1
Tac2	tachykinin 2	18284.2
Trh	thyrotropin releasing hormone	509.8
Ubl5	ubiquitin-like 5	430.2
Ucn	urocortin	32.1
Ucn2	urocortin 2	13.3
Ucn3	urocortin 3	0.0
Uts2	urotensin 2	16.0
Uts2b	urotensin 2B	8.0
Vgf	VGF nerve growth factor inducible	511.3
Vip	vasoactive intestinal polypeptide	48747.0
