## Supplemental Data Files for "Single-Cell Transcriptomic Evidence for Dense Intracortical Neuropeptide Networks": Supplementary file 4.csv

Criteria for selection from 39 candidate NPP genes expressed in cortex at >10 CPM (by visual screen of early 2018 Shiny scrattch heatmaps)
0	39 NPPs	Selected	Criterion
1	Adcyap1	TRUE	Cognate GPCR and Galpha family known
2	Cck	TRUE	Cognate GPCR and Galpha family known
3	Cort	TRUE	Cognate GPCR and Galpha family known
4	Crh	TRUE	Cognate GPCR and Galpha family known
5	Grp	TRUE	Cognate GPCR and Galpha family known
6	Nmb	TRUE	Cognate GPCR and Galpha family known
7	Npy	TRUE	Cognate GPCR and Galpha family known
8	Nts	TRUE	Cognate GPCR and Galpha family known
9	Pdyn	TRUE	Cognate GPCR and Galpha family known
10	Penk	TRUE	Cognate GPCR and Galpha family known
11	Pnoc	TRUE	Cognate GPCR and Galpha family known
12	Pthlh	TRUE	Cognate GPCR and Galpha family known
13	Rln1	TRUE	Cognate GPCR and Galpha family known
14	Sst	TRUE	Cognate GPCR and Galpha family known
15	Tac1	TRUE	Cognate GPCR and Galpha family known
16	Tac2	TRUE	Cognate GPCR and Galpha family known
17	Trh	TRUE	Cognate GPCR and Galpha family known
18	Vip	TRUE	Cognate GPCR and Galpha family known
19	Cartpt	FALSE	Cognate GPCR likely but unknown
20	Vgf	FALSE	Cognate GPCR uncertain
21	Cbln1	FALSE	Cognate GPCR unlikely
22	Cbln2	FALSE	Cognate GPCR unlikely
23	Cbln4	FALSE	Cognate GPCR unlikely
24	Chga	FALSE	Cognate GPCR unlikely
25	Chgb	FALSE	Cognate GPCR unlikely
26	Dbi	FALSE	Cognate GPCR unlikely
27	Igf1	FALSE	Cognate GPCR unlikely
28	Nampt	FALSE	Cognate GPCR unlikely
29	Nppc	FALSE	Cognate GPCR unlikely
30	Nucb2	FALSE	Cognate GPCR unlikely
31	Nxph1	FALSE	Cognate GPCR unlikely
32	Nxph2	FALSE	Cognate GPCR unlikely
33	Nxph3	FALSE	Cognate GPCR unlikely
34	Nxph4	FALSE	Cognate GPCR unlikely
35	Scg2	FALSE	Cognate GPCR unlikely
36	Scg3	FALSE	Cognate GPCR unlikely
37	Scg5	FALSE	Cognate GPCR unlikely
38	Ubl5	FALSE	Cognate GPCR unlikely
39	Adm	FALSE	GPCR uncertainty due to RAMP modulation
