## Supplemental Data Files for "Single-Cell Transcriptomic Evidence for Dense Intracortical Neuropeptide Networks": Supplementary file 5.csv

A comprehensive list of 417 mouse non-olfactory GPCR targets was downloaded from Alexander SPH, Christopoulos A, Davenport AP, Kelly E, Marrion N V., Peters JA, Faccenda E, Harding SD, Pawson AJ, Sharman JL, Southan C, Davies JA. THE CONCISE GUIDE TO PHARMACOLOGY 2017/18: G protein-coupled receptors. Br J Pharmacol. 2017;174:S17–129.
The 84 NP-GPCRs below were extracted by manual cross referencing between the list of 417 GPCRs a list of 94 NPPs from Burbach (2010).
NP-GPCR nomenclature was imported from Mouse Genome Database (MGD) (URL: http://www.informatics.jax.org).
Gene	Name	pFPKM
Adcyap1r1	adenylate cyclase activating polypeptide 1 receptor 1	89.5
Agtr1a	angiotensin II receptor, type 1a	32.2
Agtr1b	angiotensin II receptor, type 1b	4.7
Agtr2	angiotensin II receptor, type 2	121.8
Aplnr	apelin receptor	1.5
Avpr1a	arginine vasopressin receptor 1A	52.5
Avpr1b	arginine vasopressin receptor 1B	0.0
Avpr2	arginine vasopressin receptor 2	3.9
Bdkrb1	bradykinin receptor, beta 1	2.6
Bdkrb2	bradykinin receptor, beta 2	9.7
Brs3	bombesin-like receptor 3	9.9
Calcr	calcitonin receptor	0.0
Calcrl	calcitonin receptor-like	22.2
Cckar	cholecystokinin A receptor	0.0
Cckbr	cholecystokinin B receptor	210.1
Crhr1	corticotropin releasing hormone receptor 1	86.0
Crhr2	corticotropin releasing hormone receptor 2	71.9
Ednra	endothelin receptor type A	9.1
Ednrb	endothelin receptor type B	19.8
Fshr	follicle stimulating hormone receptor	0.0
Galr1	galanin receptor 1	40.3
Galr2	galanin receptor 2	9.3
Galr3	galanin receptor 3	8.6
Gcgr	glucagon receptor	37.5
Ghrhr	growth hormone releasing hormone receptor	10.0
Ghsr	growth hormone secretagogue receptor	1.1
Gipr	gastric inhibitory polypeptide receptor	10.3
Glp1r	glucagon-like peptide 1 receptor	59.8
Glp2r	glucagon-like peptide 2 receptor	26.5
Gnrhr	gonadotropin releasing hormone receptor	0.0
Grpr	gastrin releasing peptide receptor	231.3
Hcrtr1	hypocretin (orexin) receptor 1	73.2
Hcrtr2	hypocretin (orexin) receptor 2	58.2
Kiss1r	KISS1 receptor	32.9
Lhcgr	luteinizing hormone/choriogonadotropin receptor	2.6
Mc1r	melanocortin 1 receptor	13.5
Mc2r	melanocortin 2 receptor	0.0
Mc3r	melanocortin 3 receptor	61.0
Mc4r	melanocortin 4 receptor	75.9
Mc5r	melanocortin 5 receptor	42.4
Mchr1	melanin-concentrating hormone receptor 1	106.5
Nmbr	neuromedin B receptor	123.0
Nmur1	neuromedin U receptor 1	27.6
Nmur2	neuromedin U receptor 2	0.0
Npbwr1	neuropeptides B/W receptor 1	20.7
Npffr1	neuropeptide FF receptor 1	30.8
Npffr2	neuropeptide FF receptor 2	8.4
Npsr1	neuropeptide S receptor 1	24.6
Npy1r	neuropeptide Y receptor Y1	272.4
Npy2r	neuropeptide Y receptor Y2	291.1
Npy4r	neuropeptide Y receptor Y4	0.0
Npy5r	neuropeptide Y receptor Y5	152.1
Npy6r	neuropeptide Y receptor Y6	0.0
Ntsr1	neurotensin receptor 1	23.9
Ntsr2	neurotensin receptor 2	160.6
Oprd1	opioid receptor, delta 1	26.1
Oprk1	opioid receptor, kappa 1	63.5
Oprl1	opioid receptor-like 1	81.9
Oprm1	opioid receptor, mu 1	34.9
Oxtr	oxytocin receptor	72.1
Prlhr	prolactin releasing hormone receptor	6.3
Prokr1	prokineticin receptor 1	0.3
Prokr2	prokineticin receptor 2	56.1
Pth1r	parathyroid hormone 1 receptor	51.1
Pth2r	parathyroid hormone 2 receptor	60.8
Rxfp1	relaxin/insulin-like family peptide receptor 1	120.6
Rxfp2	relaxin/insulin-like family peptide receptor 2	28.3
Rxfp3	relaxin family peptide receptor 3	85.4
Rxfp4	relaxin family peptide receptor 4	5.2
Sctr	secretin receptor	0.5
Sstr1	somatostatin receptor 1	90.1
Sstr2	somatostatin receptor 2	412.5
Sstr3	somatostatin receptor 3	17.3
Sstr4	somatostatin receptor 4	105.8
Sstr5	somatostatin receptor 5	14.7
Tacr1	tachykinin receptor 1	56.3
Tacr2	tachykinin receptor 2	14.3
Tacr3	tachykinin receptor 3	65.1
Trhr	thyrotropin releasing hormone receptor	100.9
Trhr2	thyrotropin releasing hormone receptor 2	30.5
Tshr	thyroid stimulating hormone receptor	13.4
Uts2r	urotensin 2 receptor	92.6
Vipr1	vasoactive intestinal peptide receptor 1	41.2
Vipr2	vasoactive intestinal peptide receptor 2	29.8
